# Investigating the impact of paternal aging on murine sperm miRNA profiles and their potential link to autism spectrum disorder

**DOI:** 10.1101/2023.06.01.543326

**Authors:** Kazusa Miyahara, Misako Tatehana, Takako Kikkawa, Noriko Osumi

## Abstract

Paternal aging has consistently been linked to an increased risk of neurodevelopmental disorders, including autism spectrum disorder (ASD), in offspring. Recent evidence has highlighted the involvement of epigenetic factors. In this study, we aimed to investigate age-related alterations in microRNA (miRNA) profiles of mouse sperm and analyze target genes regulated by differentially expressed miRNAs (DEmiRNAs). Microarray analyses were conducted on sperm samples from mice at different ages: 3 months (3 M), over 12 M, and beyond 20 M. We identified 26 miRNAs with differential expression between the 3 M and 20 M mice, 34 miRNAs between the 12 M and 20 M mice, and 2 miRNAs between the 3 M and 12 M mice. The target genes regulated by these miRNAs were significantly associated with apoptosis/ferroptosis pathways and the nervous system. We revealed alterations in sperm miRNA profiles due to aging and suggest that the target genes regulated by these DEmiRNAs are associated with apoptosis and the nervous system, implying a potential link between paternal aging and an increased risk of neurodevelopmental disorders such as ASD. The observed age-related changes in sperm miRNA profiles have the potential to impact sperm quality and subsequently affect offspring development.
