## Supplementary Tables for "Investigating the impact of paternal aging on murine sperm miRNA profiles and their potential link to autism spectrum disorder"

### Sheet: Table S1
Table S1. The differentially expressed miRNAs with aging
Group	Transcript ID (Array Design)	Fold change	p_value	Accession	Chromosome
3M vs 12M	mmu-miR-1941-5p	3.51	0.0003	MIMAT0009405	chr15
3M vs 12M	mmu-miR-877-5p	2.52	0.0084	MIMAT0004861	chr17
3M vs 20M	mmu-miR-24-3p	4.16	0.0001	MIMAT0000219	chr13
3M vs 20M	mmu-miR-10a-5p	2.27	0.0011	MIMAT0000648	chr11
3M vs 20M	mmu-miR-677-3p	2.87	0.0013	MIMAT0017246	chr10
3M vs 20M	mmu-miR-195a-3p	18.41	0.0016	MIMAT0017000	chr11
3M vs 20M	mmu-miR-1249-5p	2.73	0.0042	MIMAT0014804	chr15
3M vs 20M	mmu-let-7e-5p	3.52	0.0043	MIMAT0000524	chr17
3M vs 20M	mmu-miR-8095	2.56	0.0046	MIMAT0031396	chr16
3M vs 20M	mmu-miR-6906-5p	-3.26	0.0056	MIMAT0027712	chr10
3M vs 20M	mmu-miR-7054-5p	-2.22	0.0074	MIMAT0028012	chr7
3M vs 20M	mmu-miR-709	2.69	0.0113	MIMAT0003499	chr8
3M vs 20M	mmu-miR-690	3.96	0.0132	MIMAT0003469	chr16
3M vs 20M	mmu-miR-146a-5p	2.38	0.0167	MIMAT0000158	chr11
3M vs 20M	mmu-miR-3072-5p	2.04	0.0176	MIMAT0014852	chr12
3M vs 20M	mmu-let-7b-5p	2.56	0.0203	MIMAT0000522	chr15
3M vs 20M	mmu-mir-7017	2.58	0.0254	MI0022866	chr4
3M vs 20M	mmu-miR-6923-5p	2.11	0.0255	MIMAT0027746	chr11
3M vs 20M	mmu-miR-669f-5p	2.45	0.0263	MIMAT0017327	chr2
3M vs 20M	mmu-miR-668-5p	-2.2	0.0276	MIMAT0017237	chr12
3M vs 20M	mmu-miR-7033-5p	4.19	0.031	MIMAT0027970	chr5
3M vs 20M	mmu-miR-16-1-3p	9.76	0.0369	MIMAT0004625	chr14
3M vs 20M	mmu-miR-455-3p	-2.02	0.0389	MIMAT0003742	chr4
3M vs 20M	mmu-miR-5107-5p	3.14	0.0394	MIMAT0020615	chr18
3M vs 20M	mmu-miR-7025-5p	-2.5	0.0423	MIMAT0027954	chr5
3M vs 20M	mmu-miR-3535	6.25	0.0431	MIMAT0031410	chr1
3M vs 20M	mmu-miR-1895	4.89	0.0459	MIMAT0007867	chr3
3M vs 20M	mmu-miR-3084-3p	2.07	0.05	MIMAT0014877	chr19
12M vs 20M	mmu-miR-24-3p	3.45	0.0003	MIMAT0000219	chr13
12M vs 20M	mmu-miR-10a-5p	2.39	0.0004	MIMAT0000648	chr11
12M vs 20M	mmu-miR-7001-5p	-2.37	0.0005	MIMAT0027904	chr2
12M vs 20M	mmu-miR-1941-5p	-3.04	0.0006	MIMAT0009405	chr15
12M vs 20M	mmu-miR-6906-5p	-2.83	0.0015	MIMAT0027712	chr10
12M vs 20M	mmu-miR-677-3p	2.38	0.0017	MIMAT0017246	chr10
12M vs 20M	mmu-miR-10b-5p	2.08	0.0023	MIMAT0000208	chr2
12M vs 20M	mmu-miR-23a-3p	2.75	0.0026	MIMAT0000532	chr8
12M vs 20M	mmu-miR-877-5p	-4.73	0.0026	MIMAT0004861	chr17
12M vs 20M	mmu-miR-195a-3p	21.29	0.0026	MIMAT0017000	chr11
12M vs 20M	mmu-miR-690	5.3	0.0039	MIMAT0003469	chr16
12M vs 20M	mmu-miR-8095	2.56	0.0046	MIMAT0031396	chr16
12M vs 20M	mmu-miR-3535	4.47	0.0089	MIMAT0031410	chr1
12M vs 20M	mmu-miR-146a-5p	2.45	0.0092	MIMAT0000158	chr11
12M vs 20M	mmu-miR-7222-3p	2.08	0.0165	MIMAT0028413	chr2
12M vs 20M	mmu-miR-30a-5p	3.54	0.0169	MIMAT0000128	chr1
12M vs 20M	mmu-miR-3072-5p	2.05	0.0184	MIMAT0014852	chr12
12M vs 20M	mmu-let-7e-5p	3.31	0.0188	MIMAT0000524	chr17
12M vs 20M	mmu-let-7b-5p	2.51	0.0198	MIMAT0000522	chr15
12M vs 20M	mmu-miR-7025-5p	-2.4	0.0245	MIMAT0027954	chr5
12M vs 20M	mmu-miR-29a-3p	2.72	0.0245	MIMAT0000535	chr6
12M vs 20M	mmu-miR-16-1-3p	12.14	0.025	MIMAT0004625	chr14
12M vs 20M	mmu-miR-8101	2.11	0.0284	MIMAT0031405	chr11
12M vs 20M	mmu-miR-7118-5p	2.06	0.03	MIMAT0028133	chr15
12M vs 20M	mmu-miR-297a-5p	2.02	0.0327	MIMAT0000375	chr2
12M vs 20M	mmu-miR-145a-5p	2.96	0.0342	MIMAT0000157	chr18
12M vs 20M	mmu-miR-5135	-2.26	0.0359	MIMAT0020646	chr12
12M vs 20M	mmu-miR-3084-3p	2.52	0.039	MIMAT0014877	chr19
12M vs 20M	mmu-miR-125b-5p	3.79	0.0412	MIMAT0000136	chr16
12M vs 20M	mmu-miR-6347	-2.78	0.0421	MIMAT0025090	chr1
12M vs 20M	mmu-miR-667-5p	-2.03	0.0429	MIMAT0017239	chr12
12M vs 20M	mmu-miR-466h-5p	2.01	0.0454	MIMAT0004884	chr2
12M vs 20M	mmu-miR-466j	3.65	0.0471	MIMAT0005848	chr10
12M vs 20M	mmu-mir-7017	2.41	0.0478	MI0022866	chr4

### Sheet: Table S2
Table S2. Target genes of altered miRNAs
Transcript ID(Array Design)	Target Gene Symbols
mmu-let-7b-5p	1600012H06Rik; 1700017B05Rik; 1700052N19Rik; 2700081O15Rik; 2700089E24Rik; 4931406C07Rik; 4931428F04Rik; 4933411K20Rik; ACVR1B; AI464131; Abcc5; Abcg1; Acn9; Actg1; Acvr1b; Adamts15; Adipor2; Adra2a; Agap1; Ago3; Akt1; Ankrd52; Apba1; Apbb3; Apc2; Arc; Arhgap1; Arid3b; Arl5a; Armc2; Arpp19; Arpp21; Arrdc3; Atp2a2; Atp2b2; Atp6v1b2; Bach1; Bahcc1; Bcl7c; Bmpr1a; Braf; Bsg; Btbd3; Cacna1e; Cadm2; C…
mmu-let-7e-5p	Apc2; Armc2; Atp2b2; Cts8; Eif3j1; Fbxl14; Gnl3l; Ifnar1; Il10; Il13; Lins; Meis2; Msi2; Mup11; Mup17; Nf2; Nup214; TLR4; Tlr4; Tnfrsf26; Trim71; Zfp444
mmu-miR-10a-5p	2010315B03Rik; 2810006K23Rik; 2810474O19Rik; 4930519G04Rik; 6030458C11Rik; 9330159F19Rik; AI597468; Acer1; Aco1; Adra2b; Agl; Ajuba; Akap8; Aqp7; Arhgap19; B4galnt2; Bach2; Bcl2l11; Bloc1s3; Bpnt1; C5ar2; Car8; Car9; Cbfa2t2; Cbln3; Ccdc127; Ccl9; Cd93; Cdk7; Cdk8; Cenpl; Cep97; Cercam; Cflar; Cmklr1; Crkl; Csrnp3; Cts8; Cyb5d2; Cybrd1; D14Abb1e; Dars2; Dclre1c; Ddhd2; Ddx19b; Decr2; Dhrs7b; Dhx3…
mmu-miR-10b-5p	2010315B03Rik; 2810006K23Rik; 2810474O19Rik; 4930519G04Rik; 6030458C11Rik; 9330159F19Rik; AI597468; Acer1; Aco1; Adra2b; Agl; Ajuba; Akap8; Aqp7; Arhgap19; B4galnt2; Bach2; Bloc1s3; Bpnt1; C5ar2; Car8; Car9; Cbfa2t2; Cbln3; Ccdc127; Ccl9; Cd93; Cdk7; Cdk8; Cdkn1a; Cenpl; Cep97; Cercam; Cflar; Cmklr1; Crkl; Csrnp3; Cts8; Cyb5d2; Cybrd1; D14Abb1e; Dars2; Dclre1c; Ddhd2; Ddx19b; Decr2; Dhrs7b; Dhx37…
mmu-miR-1249-5p	n/a
mmu-miR-125b-5p	4632428N05Rik; Abtb1; Antxr2; Aph1c; Apln; Arid3a; Arid3b; Bak1; Bmf; Cbfb; Ddx19b; Dqx1; Dus1l; Entpd4; Foxk1; Gm14137; Hif1an; Igf2; Il1rn; Jmy; Jub; Jun; Jund; Klf13; Lars2; Lin28a; Madd; Map2k7; Mgat4a; Mtf1; Ppp1ca; Ppt2; Prkra; Rabl6; Rhebl1; Smo; Snai1; Snrnp40; Stat1; Stat3; Suv39h1; Tnf; Tor2a; Trim71; Tspan12; Vps4b; Wdr25; Zfp385a
mmu-miR-145a-5p	Acvr1b; Ank1; Camk2d; Ccnd2; Cdc14b; Celsr2; Chrnb4; Cog7; Crem; Dusp18; Exoc8; Fbxl17; Foxj3; Foxo1; Hist2h3c1; Hoxa9; Irs1; Klf4; Klf5; Kras; Lamp2; Maoa; Ms4a6c; Pacs2; Pramef8; Prkce; Rreb1; Slc7a14; Sox9; Sp7; Tgfb2; Thrb; Tmod3; Utp23; Zbtb10; Zfp937
mmu-miR-146a-5p	Camk2a; Cd93; Fas; Gpr157; IRAK1; IRAK2; Ifng; Irak1; Irak2; Med1; Mllt3; Mtap1b; Ndor1; Nos2; Notch1; Nrp2; RNF11; Relb; Rsad2; Sgk3; Slc47a1; Stat1; Tnni1; Traf6; VSIVgp2
mmu-miR-16-1-3p	n/a
mmu-miR-1895	Car5b; Cflar; Lsm11; Rabggta
mmu-miR-1941-5p	Bach2; Bcl2l11; Eid2b; Ldlr; Metap2; Mtpn; Ndor1; Plekha2; Tbc1d13; Tnfrsf1b; Vps26b
mmu-miR-195a-3p	n/a
mmu-miR-23a-3p	Bax; Bbc3; Celf1; Fam126b; Fam160b2; Fas; Fbxl17; Hspa12a; Il17ra; Itpk1; LMNB1; Lmnb1; Lrch1; Magea5; Map7d1; Mbd4; Ms4a4c; Mtss1; Nrp2; Pde10a; Pmaip1; Pou4f2; Ptpre; Rbm44; Runx2; Tgfb2; Tmem241; XIAP; Zfp488
mmu-miR-24-3p	0610010F05Rik; 1200011I18Rik; 1700025G04Rik; 1700052N19Rik; 2510039O18Rik; 2610008E11Rik; 2700089E24Rik; 4930444A02Rik; 4931428F04Rik; 4933426M11Rik; 5730559C18Rik; 9430020K01Rik; AU019823; AW549877; Abcd1; Abcg1; Abi2; Abl1; Abr; Acsl4; Actr10; Acvr1b; Adam19; Adcy1; Adcyap1r1; Add3; Adpgk; Agpat3; Als2; Ank3; Ankrd52; Apba1; Arhgap26; Armc2; Arxes2; Astn1; Atcay; Atp1a2; Atp2a2; Avl9; B3gnt5; B…
mmu-miR-297a-5p	1600012H06Rik; 2700081O15Rik; 2810407C02Rik; 4931406P16Rik; A530054K11Rik; Abcc9; Acly; Acmsd; Adam10; Adam12; Add1; Aff4; Agfg1; Ago1; Akap2; Akap9; Alkbh1; Amigo1; Ank3; Ankrd12; Ankrd28; Aplnr; Arf2; Arrb1; Asb7; Atp8b2; Atrn; Azin1; B3gnt2; B4galt6; BC003965; Bmp2k; Brat1; Brwd1; C030046E11Rik; Cab39; Camk1d; Camta2; Cap2; Capn2; Casp8; Cav1; Cav2; Cbln3; Ccdc127; Ccdc47; Ccl28; Ccnc; Ccnt2; …
mmu-miR-29a-3p	4921536K21Rik; Arpc3; Bace1; Bicd1; Cav2; Cisd2; Col1a1; Col1a2; Col2a1; Col3a1; Col4a1; Col4a2; Col4a3; Col4a4; Col4a5; Col4a6; Cx3cl1; Dcx; Dnmt3a; Dnmt3b; Eln; Eps15; Fam126b; Fbn1; Gm14137; Hdac4; Hif3a; Ifnar1; Igf1; Insig1; Lactb2; Mcl1; Mrpl35; Pdgfrb; Pigt; Prr5l; Rsad1; Sparc; Yy1; Zbtb5; Zfp26; Zfp36
mmu-miR-3072-5p	n/a
mmu-miR-3084-3p	Afmid; Bbx; Bcl6; Eaf1; Mfhas1; Mtif2; Pin1; Rangap1; Rmi2; Sept9; Ssr1; Trappc9; Trim72; Wdr26; Zfp329
mmu-miR-30a-5p	Abcb1b; Ak1; Amer1; Bdnf; Camk4; Ccne2; Cd300a; Cdk13; Celsr3; Cep170b; Csf1; Dpy19l1; Egfr; Eno2; Fam227a; Gskip; Hoxb3; Il18r1; Ing1; Inhba; Ints12; Lpar3; Mdm2; Mesdc2; Mgea5; Mtdh; Narg2; Nfatc3; Pgr; Pigh; Ptrhd1; Reep4; Rrad; Serpine1; Six4; Slc16a1; Smad1; Snai1; Strip1; Tbc1d5; Timp3; Tnrc6a; Tnrc6b; Tomm70a; Trp53rk; Twf1; Wdr44; Wdr89; Zfp446; Zfp711; Zfp9
mmu-miR-3535	n/a
mmu-miR-455-3p	Chchd2; Egr2; Eif2ak2; Gprc5b; Isx; Kcnk6; Rnf139; St6galnac6; Tmem132b; Zfp354a
mmu-miR-466h-5p	1700019G17Rik; 2810006K23Rik; Acot2; Agtrap; Akap2; Akap7; Ap1ar; Arhgef9; B4galt6; BC021785; Bend4; Bnc2; Btrc; Cacna2d2; Car10; Cd200r1; Cd28; Ceacam1; Chrna1; Chrnd; Clec7a; Cml2; Csf2ra; Dmd; Dzip3; Elovl6; Epas1; Etv3; Fam104a; Fermt1; Fndc3a; Fndc7; Foxk1; Gfra2; Gm4841; Gpr68; Havcr2; Igf2; Itga9; Kcnj16; Lcp2; Ltf; Magee2; Map3k7; Mbnl3; Mdm2; Nab1; Ncam1; Neurod2; Npr3; Nsun3; Oxsm; Oxtr…
mmu-miR-466j	1700019G17Rik; 2810006K23Rik; Acot2; Agtrap; Akap2; Akap7; Ap1ar; Arhgef9; B4galt6; BC021785; Bend4; Bnc2; Btrc; Cacna2d2; Car10; Cd200r1; Cd28; Ceacam1; Chrna1; Chrnd; Clec7a; Cml2; Csf2ra; Dmd; Dzip3; Elovl6; Epas1; Etv3; Fam104a; Fermt1; Fndc3a; Fndc7; Foxk1; Gfra2; Gm4841; Gpr68; Havcr2; Igf2; Itga9; Kcnj16; Lcp2; Ltf; Magee2; Map3k7; Mbnl3; Mdm2; Nab1; Ncam1; Neurod2; Npr3; Nsun3; Oxsm; Oxtr…
mmu-miR-5107-5p	Bbs1; Cd93; Cenpl; Cep170b; Foxk1; Kctd12b; Nfia; Nwd1; Pin1; Rbm34; Sco1; St3gal5; St6galnac3; Tgm3; Ttn; Vps9d1; Zfp36l1; Zmat3; Zxdc
mmu-miR-5135	1200014J11Rik; 2810021J22Rik; 4931428F04Rik; 6030458C11Rik; Acer1; Ajuba; Akap5; Akap8; Angptl7; Ankrd28; Ap3s2; Arf3; Azi2; B230120H23Rik; Bbs1; Birc5; Bpnt1; Bub1; Bysl; C2cd2l; Cbln3; Ccdc157; Cd93; Cdc37; Cdk7; Cenpl; Cep97; Cflar; Commd8; Cpa4; Csrnp2; Ctps2; Cts8; Cwc25; Cyb5d2; Cyb5r1; D17H6S53E; Dars2; Ddhd2; Decr2; Dennd6a; Dhx37; Dll3; Dnaja1; Dnase2a; Dtwd2; Dusp3; Dynll1; Dzank1; Efca…
mmu-miR-6347	n/a
mmu-miR-667-5p	n/a
mmu-miR-668-5p	n/a
mmu-miR-669f-5p	BC053749; Btaf1; Cd8b1; Ehhadh; Lrtm1; Slc31a2; Slc8a1; Trip12; Trpc7; Xk; Zscan29
mmu-miR-677-3p	n/a
mmu-miR-690	2010107G23Rik; Apcdd1; Cebpa; Cebpe; Cst6; Ctnnb1; Dnase2a; Fgfr1; Fnta; Gpcpd1; Htr5a; Lpp; Madd; Ptchd2; Ranbp3l; Rbm34; Sgms2; Shroom3; Siglece; Slc39a1; Smarcc1; Soga1; Tnfaip6; Tnrc6a; Trim27; Ttc26; Vcan
mmu-miR-6906-5p	n/a
mmu-miR-6923-5p	n/a
mmu-miR-7001-5p	n/a
mmu-mir-7017	n/a
mmu-miR-7025-5p	n/a
mmu-miR-7033-5p	n/a
mmu-miR-7054-5p	n/a
mmu-miR-709	1200014J11Rik; 1700094D03Rik; 2010315B03Rik; 2410012M07Rik; 2810006K23Rik; 2810021J22Rik; 2810474O19Rik; 4930519G04Rik; 9930104L06Rik; A430033K04Rik; AI597468; Abcc9; Acer1; Aco1; Acot2; Adat1; Afap1; Agl; Ajuba; Akap8; Akt1; Apod; Apold1; Arhgap19; Atf1; Azi2; B4galnt2; BC024139; Bach2; Birc5; Bloc1s3; Bpnt1; Btn2a2; C5ar2; Car5b; Car8; Cbfa2t2; Cbln3; Ccdc116; Ccdc127; Ccdc157; Cd2bp2; Cd93; Cd…
mmu-miR-7118-5p	n/a
mmu-miR-7222-3p	n/a
mmu-miR-8095	n/a
mmu-miR-8101	n/a
mmu-miR-877-5p	Col4a4; Fli1; Ilvbl; Kctd12b; Mafb; Magt1; Mrpl17; Parvb; Pphln1; Rab11b; Rnd1; Tirap; Ubn2; Ubxn7

### Sheet: Table S3
Table S3. DEmiRNAs between 3 M vs 20 M that regulate apoptosis-related genes
DEmiRNAs between 3M vs 20M that regulate apoptosis-related genes	Regulated apoptosis-related genes
mmu-miR-10a-5p	Bcl2l11, Cflar, Fadd, Ocln, Tnfrsf10b
mmu-miR-1941-5p	Bcl2l11
mmu-miR-24-3p	Bcl2l11, Casp9, Plec, Tnfsf10
mmu-miR-1895	Cflar
mmu-miR-709	Tnfrsf10b, Dffb, Dynll1, Hmgb2, Fas
mmu-let-7e-5p	Tlr4
mmu-miR-690	Ctnnb1, Fnta
mmu-let-7b-5p	Kpna1, Ppp3r1
mmu-miR-146a-5p	Fas

### Sheet: Table S4
Table S4. DEmiRNAs between 12M vs 20M that regulate apoptosis-related genes
DEmiRNAs between 12 M vs 20 M that regulate apoptosis-related genes	Regulated apoptosis-related genes
mmu-miR-10a-5p	Bcl2l11, Cflar, Fadd, Ocln, Tnfrsf10b
mmu-miR-1941-5p	Bcl2l11
mmu-miR-24-3p	Bcl2l11,Casp9, Plec, Tnfsf10
mmu-miR-10b-5p	Cflar, Fadd, Ocln, Tnfrsf10b
mmu-miR-5135	Cflar, Fadd, Ocln, Pmaip1, Dynll1
mmu-miR-23a-3p	Bax, Fas, Lmnb1, Pmaip1, Xiap
mmu-miR-146a-5p	Fas
mmu-miR-297a-5p	Lmnb1, Xiap
mmu-miR-690	Ctnnb1, Fnta
mmu-let-7e-5p	Tlr4
mmu-let-7b-5p	Kpna1, Ppp3r1
mmu-miR-297a-5p	Add1, Casp8
mmu-miR-125b-5p	Bak1, Bmf

### Sheet: Table S５
Table S5. Expression levels of genes in the apoptosis pathway regulated by miRNAs whose expression changes with aging
Group	Gene	Fold change	p value
3M vs 20M	Bcl2l11	1.41	0.1195
3M vs 20M	Casp9	-1	0.6813
3M vs 20M	Plec	-1.11	0.0752
3M vs 20M	Tnfsf10	-1.02	0.2092
3M vs 20M	Cflar	1.67	0.1288
3M vs 20M	Fadd	1.01	0.7188
3M vs 20M	Ocln	1.01	0.5671
3M vs 20M	Tnfrsf10b	1.02	0.299
3M vs 20M	Tlr4	-1	0.4688
3M vs 20M	Dffb	1.01	0.6766
3M vs 20M	Dynll1	-1.03	0.6986
3M vs 20M	Hmgb2	-1.12	0.817
3M vs 20M	Ctnnb1	1.16	0.0676
3M vs 20M	Fnta	-1.01	0.8514
3M vs 20M	Fas	1.3	0.3053
3M vs 20M	Kpna1	1.03	0.0705
3M vs 20M	Ppp3r1	1.5	0.0285
12M vs 20M	Bcl2l11	1.38	0.0807
12M vs 20M	Casp9	1.01	0.2939
12M vs 20M	Plec	-1.04	0.1667
12M vs 20M	Tnfsf10	-1.02	0.78
12M vs 20M	Cflar	1.49	0.2461
12M vs 20M	Fadd	1.05	0.234
12M vs 20M	Ocln	1.01	0.7577
12M vs 20M	Tnfrsf10b	-1	0.748
12M vs 20M	Bax	1.02	0.1106
12M vs 20M	Fas	1.3	0.2922
12M vs 20M	Lmnb1	-1	0.934
12M vs 20M	Pmaip1	1.41	0.145
12M vs 20M	Ctnnb1	1.16	0.0368
12M vs 20M	Fnta	-1.01	0.7692
12M vs 20M	Tlr4	-1	0.4367
12M vs 20M	Kpna1	1.01	0.4212
12M vs 20M	Ppp3r1	1.36	0.0764
12M vs 20M	Add1	1.01	0.4841
12M vs 20M	Casp8	1.15	0.0221
12M vs 20M	Xiap	1.02	0.1265
12M vs 20M	Dynll1	-1.04	0.3268
12M vs 20M	Bak1	-1.14	0.0564
12M vs 20M	Bmf	-1	0.6665

### Sheet: Table S６
Table S6. Expression levels of SFARI genes regulated by miRNAs whose expression changes with aging
Group	Gene	Fold change	p value
3M vs 20M	CELF4	-1	0.5415
3M vs 20M	DPP6	-1.09	0.1921
3M vs 20M	GABRB2	-1.06	0.1008
3M vs 20M	GRIN1	1.01	0.7742
3M vs 20M	MEF2C	1.01	0.4908
3M vs 20M	NEGR1	-1	0.3555
3M vs 20M	NF1	1.25	0.3058
3M vs 20M	NRP2	-1	0.4997
3M vs 20M	OXT	-1	0.8957
3M vs 20M	POGZ	1.04	0.8087
3M vs 20M	SLC25A12	-1	0.7198
3M vs 20M	SLITRK5	1	0.891
3M vs 20M	ST8SIA2	-1	0.4722
3M vs 20M	HDAC4	-1	0.4843
3M vs 20M	MDGA2	-1	0.9007
3M vs 20M	NRCAM	-1.07	0.2455
3M vs 20M	ATP2B2	-1	0.9116
3M vs 20M	RHEB	-1	0.706
3M vs 20M	CTNNB1	1.16	0.0676
3M vs 20M	CAMK2A	-1	0.5762
3M vs 20M	CHD7	-1	0.2403
3M vs 20M	DMD	-1	0.3934
3M vs 20M	GRIA2	-1.05	0.241
3M vs 20M	GRIK2	-1.57	0.0572
3M vs 20M	HOMER1	1.03	0.4344
3M vs 20M	PRICKLE1	-1	0.2409
3M vs 20M	SCN8A	-1	0.5928
3M vs 20M	SLC6A8	-1	1
12M vs 20M	CELF4	-1	0.7738
12M vs 20M	DPP6	-1.07	0.1082
12M vs 20M	GABRB2	-1.06	0.1294
12M vs 20M	GRIN1	1.01	0.7476
12M vs 20M	MEF2C	1.01	0.4908
12M vs 20M	NEGR1	-1	0.9016
12M vs 20M	NF1	-1.06	0.8289
12M vs 20M	NRP2	-1	0.4997
12M vs 20M	OXT	1.03	0.6776
12M vs 20M	POGZ	1.06	0.7485
12M vs 20M	SLC25A12	-1	0.6158
12M vs 20M	SLITRK5	1.01	0.2629
12M vs 20M	ST8SIA2	-1	0.4211
12M vs 20M	HDAC4	-1	0.1678
12M vs 20M	MDGA2	-1	0.9499
12M vs 20M	NRCAM	-1.07	0.5539
12M vs 20M	CTNNB1	1.16	0.0368
12M vs 20M	CAMK2A	-1	0.9152
12M vs 20M	ATP2B2	-1	1
12M vs 20M	CHD7	-1.02	0.7376
12M vs 20M	DMD	-1	0.8808
12M vs 20M	GRIA2	1.01	0.2831
12M vs 20M	GRIK2	-1.54	0.1138
12M vs 20M	HOMER1	1.04	0.5766
12M vs 20M	PRICKLE1	-1	0.7748
12M vs 20M	SCN8A	-1	0.8924
12M vs 20M	SLC6A8	-1	1
12M vs 20M	DNMT3A	-1	0.7064
12M vs 20M	GRM5	-1.01	0.7421
12M vs 20M	NRXN1	-1.04	0.6872
12M vs 20M	OXTR	-1.15	0.1637
12M vs 20M	PAK2	-1	0.2571
12M vs 20M	PRKCB	-1	0.9473
12M vs 20M	SHANK2	1	0.9933
12M vs 20M	SLC1A2	-1.01	0.6651
12M vs 20M	SLC4A10	1.02	0.8138
12M vs 20M	MAOA	-1	0.2365
12M vs 20M	PTEN	-1.07	0.9116
